# Anti-correlation of LacI association and dissociation rates observed in living cells

**DOI:** 10.1101/2024.08.21.608596

**Authors:** Vinodh Kandavalli, Spartak Zikrin, Johan Elf, Daniel Jones

**Affiliations:** Department of Cell and Molecular Biology, Science for Life Laboratory, Uppsala University, Husargatan 3, Uppsala 75124, Sweden

**Keywords:** Transcription factor dynamics, association and dissociation rates, Cell-to-cell variability, mRNA FISH, DNA-protein interaction, Gene expression noise

## Abstract

The rate at which transcription factors (TFs) bind their cognate sites has long been assumed to be limited by diffusion, and thus independent of binding site sequence. Here, we systematically test this assumption using cell-to-cell variability in gene expression as a window into the *in vivo* association and dissociation kinetics of the model transcription factor LacI. Using a stochastic model of the relationship between gene expression variability and binding kinetics, we performed single-cell gene expression measurements to infer association and dissociation rates for a set of 35 different LacI binding sites. We found that both association and dissociation rates differed significantly between binding sites, and moreover observed a clear anticorrelation between these rates across varying binding site strengths. These results contradict the long-standing hypothesis that TF binding site strength is primarily dictated by the dissociation rate, but may confer the evolutionary advantage that TFs do not get stuck in near-operator sequences while searching.
