## Supplementary Table 1 for "Anti-correlation of LacI association and dissociation rates observed in living cells"

### Sheet: Sheet1
Table 1	List of strains used in this study
S.no	Operator name	Operator Sequence	wt lacI EL strain number	ΔlacI EL strain number
1	Osym	AATTGTGAGCGCTCACAATT	EL3853	EL3877
2	O1	AATTGTGAGCGGATAACAATT	EL3854	EL3878
3	O2	GGTTGTTACTCGCTCACATTT	EL3855	EL3879
4	Osym M1	AATTGTGAGCCGTCACAATT	EL3857	EL3867
5	Osym M2	AATTGAGAGCGCTCACAATT	EL3858	EL3868
6	Osym M3	AATTGTGAGCGCTCATAATT	EL3859	EL3869
7	Osym M4	ACTTGTGAGCGCTCACAATT	EL4135	EL4148
8	Osym M5	AATTGTGAGCGCTCACACTT	EL4123	EL4136
9	Osym M6	AATTGTGAGCGCTCGCAATT	EL4124	EL4137
10	Osym M7	AAAAGTGAGCGCTCACAATT	EL4125	EL4138
11	Osym M8	AAATGTGAGCGCTCACAATT	EL4126	EL4139
12	Osym M9	AATTGTGAGCGCTCAAAATT	EL4127	EL4140
13	Osym M10	AATTGTGAGCGCTCACGATT	EL4128	EL4141
14	Osym M11	AATTGTGAGCGTTCACAATT	EL4129	EL4142
15	Osym M12	AATTGTGAGCTCTCACAATT	EL4130	EL4143
16	Osym M13	AATTGTGAGGGCTCACAATT	EL4131	EL4144
17	Osym M14	AATTGTGAGGGGTCACAATT	EL4132	EL4145
18	Osym M15	AATTGTGAGTGCTCACAATT	EL4133	EL4146
19	Osym M16	AATTGTGTGCGCTCACAATT	EL4134	EL4147
20	O1 M1	AATTGTGAGCGGATAGCAATT	EL4160	EL4172
21	O1 M2	AAATGTGAGCGGATAACAATT	EL3862	EL3872
22	O1 M3	AATTGTGAGCGCATAACAATT	EL3863	EL3873
23	O1 M4	AATTGTGAGCGTATAACAATT	EL4149	EL4161
24	O1 M5	AATTGTGAGCGGGTAACAATT	EL4150	EL4162
25	O1 M6	AATTGTGAGCGCATAACAAAT	EL4151	EL4163
26	O1 M7	AATTGTGAGCGAATAACAATT	EL4152	EL4164
27	O1 M8	AAATGTGAGCGTATAACAATT	EL4153	EL4165
28	O1 M9	AGTTGTGAGCGGATAACAATT	EL4154	EL4166
29	O1 M10	AATTGTGAGCGGATCACAATT	EL4155	EL4167
30	O1 M11	AATTGTGACCGGATAACAATT	EL4156	EL4168
31	O1 M12	ACTTGTGAGCGGATAACAATT	EL4157	EL4169
32	O1 M13	AATTGTGAGCGGATCACAATC	EL4158	EL4170
33	O1 M14	AATTGTGAGCGGACAACAATT	EL4159	EL4171
34	O2 M1	CGTTGTTACACGCTCACATTT	EL3866	EL3876
35	O2 M2	GGTTGTTACACGCTCACATTT	EL3865	EL3875
