## Supplementary Table 2 for "Anti-correlation of LacI association and dissociation rates observed in living cells"

### Sheet: Sheet1
Table 2: List of oligos used in this study
s.no	Oligos name	Oligo sequence (5'--->3')
1	Del_LacI_Direx-F	ggtggtgaatgtgaaaccagtaacgttatacgatgtcgcacaggtttcccgactggtgtaggctggagctgcttc
2	cat_mid-R	gccgacatggaagccatcac
3	cat_mid-F	cgacgatttccggcagtttc
4	Del_LacI_Direx-R	gcgttgcgctcactgcccgctttccagtcgggaaacctgtgcgacatcgtataagtgtaggctggagctgcttc
5	ygaY_HA_F	ccacaaatgaaatcagaaacccacctcaactacccacagttgttgggccctgaaaaatgcatagtgc
6	ygaY_HA_R	acgcgcgggtacgcagaattttatcgctgataaacatactgaaaacggaaggaccaaaacgaaaaaag
7	mVenusNB_RT_F	tgcgagatacccagatcata
8	mVenusNB_RT_R	cttgtagttcccgtcatcttt
9	rrsA_RT_F	ctcttgccatcggatgtgccca
10	rrsA_RT_R	cagtgtggctggtcatcctctca
