## Supplementary Table 3 for "Anti-correlation of LacI association and dissociation rates observed in living cells"

### Sheet: Sheet1
Table 3	List of FISH probe sequences used in this study
	Transcript	name	sequence (5' ---> 3')	Position	GC percentage	Conjugant
	mVenusNB	mVenus1	aagttcttctcctttactca	2	0.35	Cy5
	mVenusNB	mVenus2	gaattgggacaactccagtg	24	0.5	Cy5
	mVenusNB	mVenus3	cccattaacatcaccatcta	53	0.4	Cy5
	mVenusNB	mVenus4	cctctccactgacagaaaat	78	0.45	Cy5
	mVenusNB	mVenus5	gtaagttttccgtatgttgc	109	0.4	Cy5
	mVenusNB	mVenus6	gttttccagtagtgcaaatc	138	0.4	Cy5
	mVenusNB	mVenus7	aagtgttggccatggaacag	161	0.5	Cy5
	mVenusNB	mVenus8	caccataacccaaagtagtg	183	0.45	Cy5
	mVenusNB	mVenus9	gggtatctcgcaaagcattg	205	0.5	Cy5
	mVenusNB	mVenus10	gtcatgctgtttcatatgat	227	0.35	Cy5
	mVenusNB	mVenus11	cgggcatggcactcttgaaa	249	0.55	Cy5
	mVenusNB	mVenus12	gttctttcctgtacataacc	271	0.4	Cy5
	mVenusNB	mVenus13	gttcccgtcatctttgaaaa	296	0.4	Cy5
	mVenusNB	mVenus14	tgacttcagcacgtgtcttg	318	0.5	Cy5
	mVenusNB	mVenus15	taacaagggtatcaccttca	342	0.4	Cy5
	mVenusNB	mVenus16	ataccttttaactcgattct	364	0.3	Cy5
	mVenusNB	mVenus17	gaatgtttccatcttcttta	390	0.3	Cy5
	mVenusNB	mVenus18	ttgtattccaatttgtgtcc	412	0.35	Cy5
	mVenusNB	mVenus19	gccgtgatgtatacattgtg	442	0.45	Cy5
	mVenusNB	mVenus20	gattccattcttttgtttgt	464	0.3	Cy5
	mVenusNB	mVenus21	gtctaattttgaagttcgct	486	0.35	Cy5
	mVenusNB	mVenus22	aacacctccatcttcaatgt	509	0.4	Cy5
	mVenusNB	mVenus23	gttgataatggtctgctagt	531	0.4	Cy5
	mVenusNB	mVenus24	ccatcgccaattggagtatt	553	0.45	Cy5
	mVenusNB	mVenus25	ggttgtctggtaaaaggaca	576	0.45	Cy5
	mVenusNB	mVenus26	cttagattggtaggacaggt	599	0.45	Cy5
	mVenusNB	mVenus27	tttcgttgggatctttcgaa	621	0.4	Cy5
	mVenusNB	mVenus28	agaaggaccatgtgatctct	643	0.45	Cy5
	mVenusNB	mVenus29	atcccagcagctgttacaaa	667	0.45	Cy5
	mVenusNB	mVenus30	tatagttcatccatgccatg	691	0.4	Cy5
